# Signal requirement for cortical potential of transplantable human neuroepithelial stem cells

**DOI:** 10.1101/2021.03.27.437311

**Authors:** Balazs V. Varga, Maryam Faiz, Huijuan Yang, Helena Pivonkova, Shangbang Gao, Gabriel Khelifi, Emma Linderoth, Mei Zhen, Samer M. Hussein, Andras Nagy

## Abstract

The cerebral cortex develops from dorsal forebrain neuroepithelial progenitor cells. Initial expansion of the progenitor cell pool is followed by the generation of neurons of all the cortical layers and later, astrocytes and oligodendrocytes. However, the regulatory pathways that control the expansion and maintenance of the neuroepithelial progenitor cell pool are currently unknown. Here we define six basic pathway components that regulate proliferation of cortically specified human neuroepithelial stem cells (cNESCs) *in vitro* without the loss of developmental potential. We show that activation of FGF and inhibition of BMP and ACTIVIN A signalling are required for long-term cNESC proliferation. We also demonstrate that cNESCs preserve dorsal telencephalon-specific potential when GSK3, AKT and nuclear CATENIN-β1 activity are low. Remarkably, regulation of these six pathway components supports the clonal expansion of cNESCs. Moreover, cNESCs differentiate to lower and upper layer cortical neurons both *in vitro* and *in vivo*. Identifying the mechanisms that drive the self-renewal and fate of cNESCs decision of neuroepithelial stem cells is key to developing new stem cell-based therapeutic approaches to treat neurological conditions.
