## Supplementary Table 1 for "Signal requirement for cortical potential of transplantable human neuroepithelial stem cells"

### Sheet: Sheet1
		Cortical neural induction protocol with dual SMAD inhibition
		NEURAL INDUCTION
		1. Culture hPSCs in mTESR1/E8 media feeder free on Geltrex at 37˚C in 5% CO2
		2. Refresh media 15 minutes before cell collection
		3. Detach hPSCs with Accutase 5’ at 37˚C with tapping or until most cells are floating
		4. Centrifuge cells diluted to 10x volume with basal media at 300xg
		5. Count cells
		6. Plate hPSCs at 50,000-100,000 cells per cm2 in N2B27 media with 10μM SB43, 100nM LDN19 (N2B27 SB/LDN) and 10μM Y27, culture at 37˚C in 5% CO2
		7. Change N2B27 SB/LDN media every second day without Y27 inhibitor
		8. on day 8-10 detach NES cells with 500 μM EDTA in PBS 3’ at Room Temperature
		9. Aspirate EDTA, wash clumps of cells off with DMEM/F12 with 0.1% BSA
		10. Centrifuge cells diluted to 5ml at 150xg for 2min
		11. Resuspend cell clumps in 6F media (with 10μM ROCK inhibitor in the first 3 passages)
		12. Plate cNES cells at 1:1 ratio (approx. 300,000 cells per cm2) on laminin fibronectin coated surface in 6F media containing CHIR99021 2μM and XAV939 1 μM for passage 1
		cNESC MAINTENANCE
		13. Detach cNES cells in 90-100% confluent cultures with 500 μM EDTA in PBS 1’ at Room Temperature
		14. Aspirate EDTA, wash clumps of cells off with DMEM/F12 with 0.1% BSA
		15. Centrifuge cells diluted to 5ml at 150xg for 2min
		16. Resuspend cell clumps in 6F media (with 10μM ROCK inhibitor in the first 3 passages)
		17. Plate cNES cell clumps at 1:10 ratio in 6F media
		18. Test CHIR99021 3μM and XAV939 between 1-2 μM concentration for each hPSC cell line.
		NEURAL DIFFERENTIATION
		19. Plate 50-100.000 cells per cm2 on laminin-coated surface in Neural Differentiation I Media
		20. Change media every other day for 14 days.
		21. On day 14-16, dissociate cells with Accutase and replate as single cells on poly-ornithine coated (1μg/cm2) and laminin-coated glass coverslips at 10-50,000 cells per cm2 in Neural Differentiation II Media.
		22. Replace half the media every 2 days.
		N2B27 SB/LDN (Neural Induction Media):
		1:1 DMEM-F12: Neurobasal 0.5x N2 supplement (with 20μg/ml final Insulin-Zinc concentration) 0.5x B27 supplement with Vitamin A 2mM Glutamax 0.1mM Beta-mercaptoethanol 10μM SB431542 100nM LDN193189 (+10μM Y27632 overnight only, then remove)
		Neural Maintenance Media:
		1:1 DMEM-F12: Neurobasal 1x N2 supplement (with 20μg/ml final Insulin-Zinc concentration) 0.05x B27 supplement without Vitamin A 2mM Glutamax 0.1mM Beta-mercaptoethanol (4F): 10ng/ml FGF2 3μM CHIR99021 1μM SB431542 (or FST 50ng/mL) 100nM LDN193189 (or NOGGIN 50ng/mL) (6F): 100nM K02288 100nM AKTiVIII 75nM MK2006 (AKT1/2/3i) 1-2μM XAV939 (+10μM Y27632 overnight only, then remove – can omit after 3…
		Neural Differentiation I Media:
		1:1 DMEM-F12: Neurobasal 0.5x N2 supplement (with 20μg/ml final Insulin-Zinc concentration) 0.5x B27 supplement with Vitamin A 2mM Glutamax 0.1mM Beta-mercaptoethanol *no inhibitors or growth factors!
		Neural Differentiation II Media:
		1:1 DMEM-F12: Neurobasal 0.5x N2 supplement (with 20μg/ml final Insulin-Zinc concentration) 1x B27 supplement with Vitamin A 2mM Glutamax 0.1mM Beta-mercaptoethanol 10ng/mL BDNF 10μM Forskolin
		Homemade N2 supplement (100x):
	Component (cat.no)	Concentration
	Progesterone (#P8783)	0.002016	mg/ml
	Putrescine (#P5780)	1.62909	mg/ml
	Selenium (#S5261)	0.00305455	mM
	Bovine Albumin Fraction V (7.5% solution) (#15260037)	0.75	%
	Apo-transferrin (#T1147)	10	mg/ml
