## Supplementary Table 2 for "Signal requirement for cortical potential of transplantable human neuroepithelial stem cells"

### Sheet: Sheet1
			CNES markers			Differentiation markers
hPSC line	cNES cell line	Factors	FOXG1	PAX6	OTX2	TBR1	CTIP2	SATB2	GFAP
H1	H1A	4F	-	+	-	-	+	+	+
H9	H9A	4F	-	+	-	-	+	+	+
CA1	CA1	4F	-	+	-	-	+	+	+
1.53E	1.53E	4F	-	+	-	-	+	+	+
H1	H1JA	6F	+	low	+	+	+	+	+
CA1	CA1J	6F	+	-	+	+	+	+	+
CTRL	CTRL	6F	+	low	+	+	+	+	+
SHEF6	S6	6F	+	+	-	+	+	+	+
H1	H1JA-B4	6F	+	+	+	+	-	-	-
H1	H1JA-C4	6F	+	+	+	+	+	+	+
H1	H1JA-D4	6F	+	+	+	+	-	-	-
H1	H1JA-E4	6F	+	+	+	+	-	-	-
H1	H1JA-D2	6F	low	+	low	+	NA	NA	NA
H9	H9J	6F	+	+	-	+	+	+	+
SHEF6	S6cA1	6F	+	+	-	+	+	+	NA
SHEF6	S6cA2	6F	+	+	-	+	+	+	NA
SHEF6	S6cA3	6F	+	+	-	+	+	+	NA
SHEF6	S6cA4	6F	+	+	-	+	+	+	NA
SHEF6	S6cA5	6F	+	+	-	+	+	+	NA
SHEF6	S6cA6	6F	+	+	-	+	+	+	NA
SHEF6	S6cA7	6F	+	+	-	+	+	+	NA
SHEF6	S6cA8	6F	+	+	-	+	+	+	NA
SHEF6	S6cA9	6F	+	+	-	+	+	+	NA
SHEF6	S6cA10	6F	+	+	-	+	+	+	NA
SHEF6	S6cA11	6F	+	+	-	+	+	+	NA
SHEF6	S6cA12	6F	+	+	-	+	+	+	NA
SHEF6	S6cB1	6F	+	+	-	+	+	+	NA
SHEF6	S6cB2	6F	+	+	-	+	+	+	NA
SHEF6	S6cB3	6F	+	+	-	+	+	+	NA
SHEF6	S6cB4	6F	+	+	-	+	+	+	NA
SHEF6	S6cB5	6F	+	+	-	+	+	+	NA
SHEF6	S6cB6	6F	+	+	-	+	+	+	NA
SHEF6	S6cB7	6F	+	+	-	+	+	+	NA
SHEF6	S6cB8	6F	+	+	-	+	+	+	NA
SHEF6	S6cB9	6F	+	+	-	+	+	+	NA
SHEF6	S6cB10	6F	+	+	-	+	+	+	NA
SHEF6	S6cB11	6F	+	+	-	+	+	+	NA
SHEF6	S6cB12	6F	+	+	-	+	+	+	NA
SHEF6	S6cC1	6F	+	+	-	+	+	+	NA
SHEF6	S6cC2	6F	+	+	-	+	+	+	NA
SHEF6	S6cC3	6F	+	+	-	+	+	+	NA
SHEF6	S6cC4	6F	+	+	-	+	+	+	NA
SHEF6	S6cC5	6F	+	+	-	+	+	+	NA
SHEF6	S6cC6	6F	+	+	-	+	+	+	NA
SHEF6	S6cC7	6F	+	+	-	+	+	+	NA
SHEF6	S6cC8	6F	+	+	-	+	+	+	NA
SHEF6	S6cC9	6F	+	+	-	+	+	+	NA
SHEF6	S6cC10	6F	+	+	-	+	+	+	NA
SHEF6	S6cC11	6F	+	+	-	+	+	+	NA
SHEF6	S6cC12	6F	+	+	-	+	+	+	NA
SHEF6	S6cD1	6F	+	+	-	+	+	+	NA
SHEF6	S6cD2	6F	+	+	-	+	+	+	NA
SHEF6	S6cD3	6F	+	+	-	+	+	+	NA
SHEF6	S6cD4	6F	+	+	-	+	+	+	NA
SHEF6	S6cD5	6F	+	+	-	+	+	+	NA
SHEF6	S6cD6	6F	+	+	-	+	+	+	NA
SHEF6	S6cD7	6F	+	+	-	+	+	+	NA
SHEF6	S6cD8	6F	+	+	-	+	+	+	NA
SHEF6	S6cD9	6F	+	+	-	+	+	+	NA
SHEF7	S6cD10	6F	+	+	-	+	+	+	NA
SHEF8	S6cD11	6F	+	+	-	+	+	+	NA
SHEF9	S6cD12	6F	+	+	-	+	+	+	NA
